# O-GlcNAcylation and low glycolysis underpin Th2 polarization by dendritic cells

**DOI:** 10.64898/2026.02.03.703465

**Authors:** Leonard R. Pelgrom, Marjolein Quik, Jose J. Fernandez, Thiago A. Patente, Graham Heieis, Alexey A. Sergushichev, Jie Kang, Xiaobo Wang, Justine Dontaine, Marie-Sophie Fabre, Frank Otto, Alwin J. van der Ham, Lisa W. Bloemberg, Marion König, Beatrice M. F. Winkel, Rayman T.N. Tjokrodirijo, Arnoud H. de Ru, Rick Maizels, Meta Roestenberg, Tie Xia, Yan Shi, Olivier Lamiable, Luc Bertrand, Peter A. van Veelen, Maxim N. Artyomov, Cornelis H. Hokke, Bart Everts

## Abstract

Activation of dendritic cells (DCs) is dependent on rewiring of their cellular metabolism. However, the metabolic requirements for DCs to prime T helper 2 (Th2) responses are still poorly understood. Using unbiased transcriptomics and non-targeted metabolomics we find that helminth antigen-conditioned human DCs suppress glycolysis while increasing hexosamine biosynthesis to fuel protein O-GlcNAcylation. Functionally, glycolytic inhibition of DCs selectively enhanced, while blocking O-GlcNAcylation impaired, Th2-priming capacity. In helminth infection and allergic challenge, Th2 responses were also attenuated *in vivo* in mice with specific deletion of O-GlcNAc Transferase (OGT) in CD11c-expressing cells. Mechanistically, through proteomic analysis and functional validation, we identified O-GlcNAcylation as a critical negative regulator of immune synapse formation by controlling cytoskeletal organization via Fascin-1 and Zyxin, thereby dampening TCR signalling to promote Th2 polarization. Altogether we reveal a novel metabolic program in DCs that governs Th2 polarization, that could potentially be harnessed to treat type 2 mediated inflammatory diseases.
