## Supplemental Table 3 for "O-GlcNAcylation and low glycolysis underpin Th2 polarization by dendritic cells"

### Sheet: Sheet1
		REAGENT	SOURCE	IDENTIFIER	NOTE
		human
		IL-4-PE (1:250)	BD Biosciences	554516
		IFNγ-FITC (1:20)	BD Biosciences	340449
		Pure CD16/32 (1:100) FCR block	eBiosciences	14-9161
		CD1a-PE (1:50)	Beckman Coulter	A07742
		CD14-PerCP (1:50)	BD Biosciences	345786
		CD86-PE-Cy7 (1:120)	BD Biosciences	561128
		CD40-APC (1:50)	BD Biosciences	555591
		HLA-DR-APC-eF780 (1:250)	eBiosciences	47-9956
		CD80-HV450 (1:1000)	BD Biosciences	560442
		O-GlcNAc-APC (1:4000)	Novus	NB300-524APC
		HLA-DR-BV605 (1:50)	BD Biosciences	562844
		CD1c-BV711 (1:100)	BioLegend	331535
		CD141-BV421 (1:800)	BioLegend	344113
		CD11c-PE-Cy7 (1:300)	BD Biosciencies	561356
		CD123-FITC (1:50)	BD Biosciences	558663
		CD56-PE (1:50)	BD Biosciences	555516
		CD19-PE (1:100)	BioLegend	302207
		CD3-PE (1:50)	BioLegend	300407
		Mouse
		CD3-FITC (1:400)	eBiosciences	11-0032
		CD3-eF450 (1:200)	Invitrogen	48-0032-82
		CD3-BV605 (1:400)	BioLegend	100237
		CD4-BV650 (1:200)	BD Biosciences	563232
		CD8-BV711 (1:200)	BioLegend	100759
		CD44-PE-Cy7 (1:600)	eBiosciences	25-0441-81
		CD62L APCe780 (1:300)	Invitrogen	47-0621-82
		Foxp3 APC (1:100)	Invitrogen	17-5773-82
		Gata3 PerCP-eFluor710 (1:200)	Invitrogen	46-9966-42
		MHCII-AF700 (1:200)	Invitrogen	56-5321-82
		MHCII-FITC (1:100)	eBiosciences	11-5321-82
		MHCII-BUV395 (1:3000)	BD Biosciences	569244
		CD11c-APC (1:300)	eBiosciences	17-0114-82
		CD11c-BV421 (1:100)	Biolegend	117330
		CD24-BV421 (1:400)	Biolegend	101825
		CD326-APC-Fire (1:1600)	Biolegend	118229
		CD11b-BV711 (1:200)	Biolegend	101242
		XCR1-BV650 (1:400)	Biolegend	148220
		IL-4-APC (1:200)	eBiosciences)	17-7041-82
		IL-5-PE (1:100)	Biolegend	504303
		IL-13-eF450 (1:100)	eBiosciences	48-7133-82
		IL-10-PE (1:100)	eBiosciences	12-7101-82
		IFN-g-FITC (1:400)	eBiosciences	11-7311-41
		IL-17-PerCP-Cy5.5 (1:400)	eBiosciences	45-71s77-80
		CD64-PEDazzle594 (1:200)	Biolegend	139320
		Siglec-H-APC (1:4000)	Biolegend	129611
		Siglec-F-BV605 (1:200)	BD Biosciences	740388
		CD80-PE-Cy7 (1:100)	Biolegend	104733
		CD86-PE (1:400)	Biolegend	105008
		CD86-PerCP-Cy5.5 (1:100)	Biolegend	105028
		CD40-PEDazzle594 (1:100)	Biolegend	124630
		CD40-RB744 (1:500)	BD Biosciences	758113
		CCR7-BV605 (1:200)	Biolegend	120125
		PDL1 (CD274)-BUV737 (1:100)	BD Biosciences	#568361
		PDL2 (CD273)-PerCP-e710 (1:200)	eBiosciences	46-9972-82
		E7-HPV tetramer-PE (1:200)	In house
		Live dead Aqua-BV510 (1:400)	Thermofisher Scientific	L34957
		Live dead-ZombieNIR (1:1000)	Biolegend	423106
		Glut1-DL405 (1:1000)	Abcam	EPR3915	conjugated with Abcam conjugation kit fast – lighting-link (#ab201798))
		ACC1-PE-Cy7 (1:500)	Abcam	EPR23235-147	conjugated with Abcam conjugation kit fast – lighting-link (#ab102903))
		PKM-PE (1:1000)	Abcam	EPR10138(B)	conjugated with Abcam conjugation kit fast – lighting-link (#ab102918))
		G6PD-APC-Cy7 (1:3000)	Abcam	EPR20668	conjugated with Abcam conjugation kit fast – lighting-link (#ab102859))
		CytC-PE-Cy7 (1:1000)	Abcam	37BA11	conjugated with Abcam conjugation kit fast – lighting-link (#ab102903))
		CD98-BUV615 (1:1000)	BD Biosciences	H202-141
		CPT1a-PE-Cy5 (1:100)	Abcam	EPR21843-71-2F	conjugated with Abcam conjugation kit fast – lighting-link (#ab102893))
		O-GlcNAc-AF532 (1:200)	Novus	NB300-524AF532
